# *Globodera pallida* virulence on major potato resistance has a common genetic basis across Western Europe

**DOI:** 10.64898/2025.12.22.695896

**Authors:** Arno S. Schaveling, Leidy van Rijt, Yoonseon Do, Nike Soffree, Daan Langendoen, Hilde Room, André Machado Bertran, Margien Raven, Sebastiaan P. van Kessel, Evelyn Y.J. van Heese, Stefan J.S. van de Ruitenbeek, Casper C. van Schaik, Sebastian Kiewnick, Geert Smant, Mark G. Sterken

## Abstract

The potato cyst nematode *Globodera pallida* poses a major threat to potato production in Western Europe. Current management strategies largely depend on the use of potato varieties carrying the genetic resistance *GpaV_vrn_*. However, reports from multiple West-European countries indicate a steady rise in virulence against *GpaV_vrn_*-containing potato varieties, raising serious concerns about *G. pallida* control. Although recent studies have resolved the genetic basis of virulence in two Dutch *G. pallida* populations, it remains unclear how conserved this genetic adaptation is in populations from different regions. To investigate this, we first selected eight Dutch *G. pallida* populations on the *GpaV_vrn_*-containing potato variety Seresta and confirmed a previously identified virulence locus. Second, by analysing the allele frequencies of four virulence-associated SNPs in Dutch, British, and French *GpaV_vrn_*-selected *G. pallida* populations, we found that the same allele is consistently selected by *GpaV_vrn_* across Western Europe. Third, we analysed the propagation of eight *G. pallida* populations on 26 *GpaV_vrn_*-containing potato varieties and showed that a population’s allele frequency of a single SNP (T173N) accurately reflects its reproduction on *GpaV_vrn_*. Fourth, we developed an allele-specific quantitative PCR (AS-qPCR) assay to determine a population’s alternative allele frequency (AAF) of T173N and showed that AS-qPCR-based AAFs reliably indicate virulence levels on *GpaV_vrn_* in Dutch and German *G. pallida* populations. Together, these findings suggest that a common allele is consistently selected by *GpaV_vrn_* in populations from different regions across Western Europe. The AS-qPCR assay developed in this study provides a practical tool to estimate *G. pallida* virulence on *GpaV_vrn_* in the field, enabling field-tailored and sustainable resistance management strategies for farmers.
