## Supplementary table for "*Globodera pallida* virulence on major potato resistance has a common genetic basis across Western Europe"

### Sheet: Index
Index of the supplementary tables
Table	Column	Description
Supplementary table 1	Number	Unique number per sample
	Sequence_files	File names of deposited fastq files
	ID	Internal sample ID
	Population	Population code
	Cultivar	Potato cultivar on which the population was grown
	Reads (M)	Number of reads generated (in million)
	Mapped reads (M)	Number of reads mapped to the Rookmaker genome (in million), between brackets the percentage of total reads mapped.
	Coverage	The median coverage fold on the Rookmaker reference geome.
	Source	Indicates in which paper the sequencing data is described
	Accession number	Indicates the accession number of the sequencing data
	Comments	Indications where samples failed
Supplementary table 2	SNP	Name of the single nucleotide polymorphism
	Pos. on Rookmaker scaff. 28	The position of the SNP on the G. pallida Rookmaker genome
	ref	The nucleotide on the reference genome
	alt	The nucleotide on the alternative allele
	aa_pos	The position of the amino acid change caused by the SNP
	ref_aa	The amino acid encoded by the reference allele
	alt_aa	The amino acid encoded by the alternative allele
	p_fdr_AMPOP02	The FDR-corrected p-value of the SNP as identified in the association analysis on AMPOP02
	p_fdr_AMPOP10	The FDR-corrected p-value of the SNP as identified in the association analysis on AMPOP10
	annotation	The annotation of the SNP
	Pos. on D383 scaff. 2	The position of the SNP on the G. pallida D383 genome
Supplementary table 3	PCN test	The number of the PCN test (1 or 2)
	Population	The name of the G. pallida population tested
	Variety	The potato variety on which the population is tested
	Repeat	The number of the replicate
	Pi_average	The average number of pre-parasitic juveniles (ppJ2s) inoculated per pot
	cysts_n	The number of cysts counted at the end of the experiment
	ppJ2	The total number of pre-parasitic juveniles (ppJ2s) in the cysts that were harvested at the end of the experiment
	Pf/Pi	The reproduction rate determined by dividing the total number of ppJ2s at the end of the experiment by the number of ppJ2s inoculated
	cluster	The cluster that the potato variety belongs to, as previously determined (Schaveling et al., 2025)
Supplementary table 4	Name	Primer name
	Sequence (5’–3’)	Primer sequence in a 5-prime to 3-prime orientation
Supplementary table 5	Reagent	Name of the reagent
	Volume (µL)	Volume of reagent in µL per 20 µL reaction
Supplementary table 6	Step	Step of the PCR program
	Temperature (°C)	Temperature (°C) of this step
	Time	Duration of this step
	Cycles	Number of cycles for this step

### Sheet: 1. Sample Overview
Supplementary table 1. An overview of the DNA sequenced samples.
Number	Sequence_files	ID	Population	Cultivar	Reads (M)	Mapped reads (M)	Coverage	Source	Accession number
1	Re72_1.fq.gz;Re72_2.fq.gz	Re72	AMPOP02D	Desiree	369	321.5 (87.1%)	236	Schaveling et al., (2025)	E-MTAB-15408
2	Re73_1.fq.gz;Re73_2.fq.gz	Re73	AMPOP02D	Desiree	359.4	273.8 (76.2%)	166	Schaveling et al., (2025)	E-MTAB-15408
4	Re108_1.fq.gz;Re108_2.fq.gz	Re108	AMPOP02DS4	Seresta	380.8	289.5 (76%)	200	Schaveling et al., (2025)	E-MTAB-15408
5	Re109_1.fq.gz;Re109_2.fq.gz	Re109	AMPOP02DS4	Seresta	236.8	209.4 (88.4%)	139	Schaveling et al., (2025)	E-MTAB-15408
7	Re119_1.fq.gz;Re119_2.fq.gz	Re119	AMPOP10D	Desiree	263.7	228.4 (86.6%)	154	Schaveling et al., (2025)	E-MTAB-15408
8	Re154_1.fq.gz;Re154_2.fq.gz	Re154	AMPOP10DS4	Seresta	367.2	281.5 (76.7%)	192	Schaveling et al., (2025)	E-MTAB-15408
9	Re155_1.fq.gz;Re155_2.fq.gz	Re155	AMPOP10DS4	Seresta	322.1	258 (80.1%)	171	Schaveling et al., (2025)	E-MTAB-15408
10	NS001_1.fq.gz; NS001_2.fq.gz	NS001	AMPOP03D	Desiree	224.9	200.3 (89%)	197	This paper	E-MTAB-16285
11	NS002_1.fq.gz;NS002_2.fq.gz	NS002	AMPOP03S4	Seresta	224.6	211.6 (94.2%)	212	This paper	E-MTAB-16285
12	NS005_1.fq.gz;NS005_2.fq.gz	NS005	AMPOP06D	Desiree	280	259.4 (92.6%)	207	This paper	E-MTAB-16285
13	NS006_1.fq.gz;NS006_2.fq.gz	NS006	AMPOP06S4	Seresta	224.4	211 (94%)	209	This paper	E-MTAB-16285
14	NS008_1.fq.gz;NS008_2.fq.gz	NS008	AMPOP08D	Desiree	224.9	203.9 (90.7%)	189	This paper	E-MTAB-16285
15	NS009_1.fq.gz;NS009_2.fq.gz	NS009	AMPOP08S4	Seresta	224.9	212.8 (94.6%)	217	This paper	E-MTAB-16285
16	NS010_1.fq.gz;NS010_2.fq.gz	NS010	AMPOP09D	Desiree	204	183.7 (90.1%)	188	This paper	E-MTAB-16285
17	NS011_1.fq.gz;NS011_2.fq.gz	NS011	AMPOP09S4	Seresta	225	209.9 (93.3%)	209	This paper	E-MTAB-16285
18	NS012_1.fq.gz;NS012_2.fq.gz	NS012	AMPOP10D	Desiree	224.7	205.3 (91.3%)	203	This paper	E-MTAB-16285
19	NS013_1.fq.gz;NS013_2.fq.gz	NS013	AMPOP10S4	Seresta	224.9	213.6 (95%)	204	This paper	E-MTAB-16285
20	NS016_1.fq.gz;NS016_2.fq.gz	NS016	AMPOP13D	Desiree	224.4	205.5 (91.6%)	212	This paper	E-MTAB-16285
21	NS017_1.fq.gz;NS017_2.fq.gz	NS017	AMPOP13S4	Seresta	224.8	211.9 (94.3%)	217	This paper	E-MTAB-16285
22	NS019_1.fq.gz;NS019_2.fq.gz	NS019	AMPOP15D	Desiree	224.5	212.8 (94.8%)	212	This paper	E-MTAB-16285
23	NS020_1.fq.gz;NS020_2.fq.gz	NS020	AMPOP15S4	Seresta	224.4	213.1 (95%)	223	This paper	E-MTAB-16285
24	NS021_1.fq.gz;NS021_2.fq.gz	NS021	AMPOP16D	Desiree	224.6	213.6 (95.1%)	220	This paper	E-MTAB-16285
25	NS022_1.fq.gz;NS022_2.fq.gz	NS022	AMPOP16S4D	Seresta	224.8	212.6 (94.6%)	221	This paper	E-MTAB-16285
26	NS024_1.fq.gz;NS024_2.fq.gz	NS024	AMPOP19D	Desiree	224.9	204.8 (91.1%)	203	This paper	E-MTAB-16285
27	NS025_1.fq.gz;NS025_2.fq.gz	NS025	AMPOP19S4	Seresta	224.9	198.7 (88.3%)	187	This paper	E-MTAB-16285

### Sheet: 2. Overview of SNPs
Supplementary table 2. An overview of the four SNPs located inside the coding sequence of Gp-pat-1
SNP	Pos. on Rookmaker scaff. 28	ref	alt	aa_pos	ref_aa	alt_aa	p_fdr_AMPOP02	p_fdr_AMPOP10	annotation	Pos. on D383 scaff. 2
E98V	6556164	A	T	98	E	V	0.00230638	0.000294208	missense_variant	4922221
T173N	6555839	C	A	173	T	N	0.00110889	0.00108338	missense_variant	4922546
L562V	6553841	T	G	562	L	V	0.000235238	0.000502164	missense_variant	4924968
L562S	6553840	T	C	562	L	S	0.000193337	0.000810834	missense_variant	4924969

### Sheet: 3. PCN data
Supplementary table 3. Data of the two standardized PCN resistance tests.
PCN test	Population	Variety	Repeat	Pi_average	cysts_n	ppJ2	Pf/Pi	cluster
1	AMPOP02	AVARNA	1	8942	200	41666.7	4.65966	Cl_Fes
1	AMPOP02	AVARNA	2	8942	239	54500	6.09483	Cl_Fes
1	AMPOP02	AVARNA	3	8942	275	61333.3	6.85902	Cl_Fes
1	AMPOP02	AVITO	1	8942	577	181333	20.2788	Cl_Fes
1	AMPOP02	AVITO	2	8942	377	90666.7	10.1394	Cl_Fes
1	AMPOP02	AVITO	3	8942	687	152000	16.9984	Cl_Fes
1	AMPOP02	ALTUS	1	8942	807	179333	20.0552	Cl_Fes
1	AMPOP02	ALTUS	2	8942	786	167000	18.6759	Cl_Fes
1	AMPOP02	ALTUS	3	8942	891	243000	27.1751	Cl_Fes
1	AMPOP02	AXION	1	8942	1038	314000	35.1152	Cl_Ser
1	AMPOP02	AXION	2	8942	1338	337000	37.6873	Cl_Ser
1	AMPOP02	AXION	3	8942	1073	326000	36.4572	Cl_Ser
1	AMPOP02	SUPPORTER	1	8942	448	130000	14.5381	Cl_Fes
1	AMPOP02	SUPPORTER	2	8942	393	95000	10.624	Cl_Fes
1	AMPOP02	SUPPORTER	3	8942	379	75333.3	8.42466	Cl_Fes
1	AMPOP02	ARDECHE	1	8942	1150	264000	29.5236	Cl_Ser
1	AMPOP02	ARDECHE	2	8942	1150	264000	29.5236	Cl_Ser
1	AMPOP02	ARDECHE	3	8942	920	216667	24.2302	Cl_Ser
1	AMPOP02	ARSENAL	1	8942	980	258000	28.8526	Cl_Ser
1	AMPOP02	ARSENAL	2	8942	1630	382000	42.7197	Cl_Ser
1	AMPOP02	ARSENAL	3	8942	1120	328000	36.6808	Cl_Ser
1	AMPOP02	BASIN RUSSET	1	8942	556	129333	14.4636	Cl_Fes
1	AMPOP02	BASIN RUSSET	2	8942	484	113000	12.637	Cl_Fes
1	AMPOP02	BASIN RUSSET	3	8942	715	158000	17.6694	Cl_Fes
1	AMPOP02	LIBERO	1	8942	940	195000	21.8072	Cl_Fes
1	AMPOP02	LIBERO	2	8942	1000	180667	20.2043	Cl_Fes
1	AMPOP02	LIBERO	3	8942	760	194000	21.6954	Cl_Fes
1	AMPOP02	VD 07-0289	1	8942	1350	231000	25.8331	Cl_Ser
1	AMPOP02	VD 07-0289	2	8942	1100	288667	32.2821	Cl_Ser
1	AMPOP02	VD 07-0289	3	8942	1250	200000	22.3664	Cl_Ser
1	AMPOP02	HZD 06-1249	1	8942	637	142000	15.8801	Cl_Fes
1	AMPOP02	HZD 06-1249	2	8942	440	119333	13.3453	Cl_Fes
1	AMPOP02	HZD 06-1249	3	8942	488	78666.7	8.79744	Cl_Fes
1	AMPOP02	INNOVATOR	1	8942	900	201000	22.4782	Cl_Ser
1	AMPOP02	INNOVATOR	2	8942	950	239333	26.7651	Cl_Ser
1	AMPOP02	INNOVATOR	3	8942	1170	230667	25.7959	Cl_Ser
1	AMPOP02	FESTIEN	1	8942	394	72000	8.05189	Cl_Fes
1	AMPOP02	FESTIEN	2	8942	475	88000	9.8412	Cl_Fes
1	AMPOP02	FESTIEN	3	8942	434	88000	9.8412	Cl_Fes
1	AMPOP02	SERESTA	1	8942	1500	266667	29.8218	Cl_Ser
1	AMPOP02	SERESTA	2	8942	1460	334000	37.3518	Cl_Ser
1	AMPOP02	SERESTA	3	8942	1320	260000	29.0763	Cl_Ser
1	AMPOP02	DESIREE	1	8942	3750	402667	45.0309	Cl_Des
1	AMPOP02	DESIREE	2	8942	2660	329333	36.8299	Cl_Des
1	AMPOP02	DESIREE	3	8942	2600	343333	38.3956	Cl_Des
1	AMPOP03	AVARNA	1	8716	178	33666.7	3.86263	Cl_Fes
1	AMPOP03	AVARNA	2	8716	182	34333.3	3.93912	Cl_Fes
1	AMPOP03	AVARNA	3	8716	176	39111.1	4.48728	Cl_Fes
1	AMPOP03	AVITO	1	8716	563	151333	17.3627	Cl_Fes
1	AMPOP03	AVITO	2	8716	499	91333.3	10.4788	Cl_Fes
1	AMPOP03	AVITO	3	8716	442	97333.3	11.1672	Cl_Fes
1	AMPOP03	ALTUS	1	8716	664	119333	13.6913	Cl_Fes
1	AMPOP03	ALTUS	2	8716	635	115000	13.1941	Cl_Fes
1	AMPOP03	ALTUS	3	8716	627	92000	10.5553	Cl_Fes
1	AMPOP03	AXION	1	8716	872	143000	16.4066	Cl_Ser
1	AMPOP03	AXION	2	8716	794	168667	19.3514	Cl_Ser
1	AMPOP03	AXION	3	8716	811	188667	21.646	Cl_Ser
1	AMPOP03	SUPPORTER	1	8716	309	69333.3	7.95472	Cl_Fes
1	AMPOP03	SUPPORTER	2	8716	369	108000	12.391	Cl_Fes
1	AMPOP03	SUPPORTER	3	8716	370	97500	11.1863	Cl_Fes
1	AMPOP03	ARDECHE	1	8716	528	108000	12.391	Cl_Ser
1	AMPOP03	ARDECHE	2	8716	441	106000	12.1615	Cl_Ser
1	AMPOP03	ARDECHE	3	8716	516	116000	13.3089	Cl_Ser
1	AMPOP03	ARSENAL	1	8716	986	208000	23.8642	Cl_Ser
1	AMPOP03	ARSENAL	2	8716	585	100667	11.5496	Cl_Ser
1	AMPOP03	ARSENAL	3	8716	747	208000	23.8642	Cl_Ser
1	AMPOP03	BASIN RUSSET	1	8716	456	102000	11.7026	Cl_Fes
1	AMPOP03	BASIN RUSSET	2	8716	380	83000	9.52272	Cl_Fes
1	AMPOP03	BASIN RUSSET	3	8716	341	76000	8.7196	Cl_Fes
1	AMPOP03	LIBERO	1	8716	428	110667	12.697	Cl_Fes
1	AMPOP03	LIBERO	2	8716	513	164000	18.816	Cl_Fes
1	AMPOP03	LIBERO	3	8716	405	99333.3	11.3967	Cl_Fes
1	AMPOP03	VD 07-0289	1	8716	747	160000	18.357	Cl_Ser
1	AMPOP03	VD 07-0289	2	8716	600	150000	17.2097	Cl_Ser
1	AMPOP03	VD 07-0289	3	8716	683	103000	11.8173	Cl_Ser
1	AMPOP03	HZD 06-1249	1	8716	314	79000	9.06379	Cl_Fes
1	AMPOP03	HZD 06-1249	2	8716	369	114000	13.0794	Cl_Fes
1	AMPOP03	HZD 06-1249	3	8716	351	97333.3	11.1672	Cl_Fes
1	AMPOP03	INNOVATOR	1	8716	489	130000	14.9151	Cl_Ser
1	AMPOP03	INNOVATOR	2	8716	449	125000	14.3414	Cl_Ser
1	AMPOP03	INNOVATOR	3	8716	609	182000	20.8811	Cl_Ser
1	AMPOP03	FESTIEN	1	8716	293	19916.7	2.28507	Cl_Fes
1	AMPOP03	FESTIEN	2	8716	261	9600	1.10142	Cl_Fes
1	AMPOP03	FESTIEN	3	8716	342	8850	1.01537	Cl_Fes
1	AMPOP03	SERESTA	1	8716	955	316000	36.2552	Cl_Ser
1	AMPOP03	SERESTA	2	8716	1191	326000	37.4025	Cl_Ser
1	AMPOP03	SERESTA	3	8716	940	240000	27.5356	Cl_Ser
1	AMPOP03	DESIREE	1	8716	1950	390000	44.7453	Cl_Des
1	AMPOP03	DESIREE	2	8716	1900	516000	59.2015	Cl_Des
1	AMPOP03	DESIREE	3	8716	2200	407000	46.6957	Cl_Des
1	AMPOP06	AVARNA	1	8802	214	35666.7	4.05211	Cl_Fes
1	AMPOP06	AVARNA	2	8802	254	46333.3	5.26396	Cl_Fes
1	AMPOP06	AVARNA	3	8802	217	38666.7	4.39294	Cl_Fes
1	AMPOP06	AVITO	1	8802	246	55666.7	6.32432	Cl_Fes
1	AMPOP06	AVITO	2	8802	343	95000	10.793	Cl_Fes
1	AMPOP06	AVITO	3	8802	245	57000	6.4758	Cl_Fes
1	AMPOP06	ALTUS	1	8802	581	167333	19.0108	Cl_Fes
1	AMPOP06	ALTUS	2	8802	548	141333	16.057	Cl_Fes
1	AMPOP06	ALTUS	3	8802	465	100000	11.3611	Cl_Fes
1	AMPOP06	AXION	1	8802	904	203333	23.1008	Cl_Ser
1	AMPOP06	AXION	2	8802	716	162667	18.4806	Cl_Ser
1	AMPOP06	AXION	3	8802	824	192000	21.8132	Cl_Ser
1	AMPOP06	SUPPORTER	1	8802	205	46666.7	5.30183	Cl_Fes
1	AMPOP06	SUPPORTER	2	8802	285	47000	5.3397	Cl_Fes
1	AMPOP06	SUPPORTER	3	8802	318	28666.7	3.25684	Cl_Fes
1	AMPOP06	ARDECHE	1	8802	463	183000	20.7907	Cl_Ser
1	AMPOP06	ARDECHE	2	8802	467	114667	13.0273	Cl_Ser
1	AMPOP06	ARDECHE	3	8802	488	131000	14.883	Cl_Ser
1	AMPOP06	ARSENAL	1	8802	966	258000	29.3115	Cl_Ser
1	AMPOP06	ARSENAL	2	8802	837	219000	24.8807	Cl_Ser
1	AMPOP06	ARSENAL	3	8802	969	290000	32.9471	Cl_Ser
1	AMPOP06	BASIN RUSSET	1	8802	468	93500	10.6226	Cl_Fes
1	AMPOP06	BASIN RUSSET	2	8802	223	47500	5.3965	Cl_Fes
1	AMPOP06	BASIN RUSSET	3	8802	419	85500	9.7137	Cl_Fes
1	AMPOP06	LIBERO	1	8802	446	109000	12.3835	Cl_Fes
1	AMPOP06	LIBERO	2	8802	418	97500	11.077	Cl_Fes
1	AMPOP06	LIBERO	3	8802	399	119000	13.5197	Cl_Fes
1	AMPOP06	VD 07-0289	1	8802	777	188000	21.3588	Cl_Ser
1	AMPOP06	VD 07-0289	2	8802	737	195333	22.1919	Cl_Ser
1	AMPOP06	VD 07-0289	3	8802	613	130000	14.7694	Cl_Ser
1	AMPOP06	HZD 06-1249	1	8802	323	65500	7.44149	Cl_Fes
1	AMPOP06	HZD 06-1249	2	8802	308	65000	7.38469	Cl_Fes
1	AMPOP06	HZD 06-1249	3	8802	283	58000	6.58941	Cl_Fes
1	AMPOP06	INNOVATOR	1	8802	456	158000	17.9505	Cl_Ser
1	AMPOP06	INNOVATOR	2	8802	533	151000	17.1552	Cl_Ser
1	AMPOP06	INNOVATOR	3	8802	623	105000	11.9291	Cl_Ser
1	AMPOP06	FESTIEN	1	8802	218	38666.7	4.39294	Cl_Fes
1	AMPOP06	FESTIEN	2	8802	328	52500	5.96455	Cl_Fes
1	AMPOP06	FESTIEN	3	8802	262	31166.7	3.54086	Cl_Fes
1	AMPOP06	SERESTA	1	8802	1260	299000	33.9696	Cl_Ser
1	AMPOP06	SERESTA	2	8802	1024	261333	29.6902	Cl_Ser
1	AMPOP06	SERESTA	3	8802	1000	223000	25.3352	Cl_Ser
1	AMPOP06	DESIREE	1	8802	2000	294000	33.4015	Cl_Des
1	AMPOP06	DESIREE	2	8802	2600	347000	39.4229	Cl_Des
1	AMPOP06	DESIREE	3	8802	3500	530667	60.2893	Cl_Des
1	AMPOP09	AVARNA	1	9023	107	16833.3	1.8656	Cl_Fes
1	AMPOP09	AVARNA	2	9023	152	30111.1	3.33715	Cl_Fes
1	AMPOP09	AVARNA	3	9023	86	16888.9	1.87176	Cl_Fes
1	AMPOP09	AVITO	1	9023	285	78000	8.64457	Cl_Fes
1	AMPOP09	AVITO	2	9023	231	77666.7	8.60763	Cl_Fes
1	AMPOP09	AVITO	3	9023	224	39500	4.3777	Cl_Fes
1	AMPOP09	ALTUS	1	9023	180	40500	4.48853	Cl_Fes
1	AMPOP09	ALTUS	2	9023	239	58000	6.42802	Cl_Fes
1	AMPOP09	ALTUS	3	9023	162	41000	4.54394	Cl_Fes
1	AMPOP09	AXION	1	9023	425	84000	9.30954	Cl_Ser
1	AMPOP09	AXION	2	9023	350	56000	6.20636	Cl_Ser
1	AMPOP09	AXION	3	9023	240	48000	5.31974	Cl_Ser
1	AMPOP09	SUPPORTER	1	9023	68	15222.2	1.68705	Cl_Fes
1	AMPOP09	SUPPORTER	2	9023	62	13250	1.46847	Cl_Fes
1	AMPOP09	SUPPORTER	3	9023	66	9250	1.02516	Cl_Fes
1	AMPOP09	ARDECHE	1	9023	428	113000	12.5236	Cl_Ser
1	AMPOP09	ARDECHE	2	9023	278	62666.7	6.94521	Cl_Ser
1	AMPOP09	ARDECHE	3	9023	102	21250	2.35509	Cl_Ser
1	AMPOP09	ARSENAL	1	9023	321	80000	8.86623	Cl_Ser
1	AMPOP09	ARSENAL	2	9023	372	107333	11.8955	Cl_Ser
1	AMPOP09	ARSENAL	3	9023	376	101500	11.249	Cl_Ser
1	AMPOP09	BASIN RUSSET	1	9023	127	29333.3	3.25095	Cl_Fes
1	AMPOP09	BASIN RUSSET	2	9023	147	28333.3	3.14012	Cl_Fes
1	AMPOP09	BASIN RUSSET	3	9023	218	49000	5.43057	Cl_Fes
1	AMPOP09	LIBERO	1	9023	282	70666.7	7.83184	Cl_Fes
1	AMPOP09	LIBERO	2	9023	329	96500	10.6949	Cl_Fes
1	AMPOP09	LIBERO	3	9023	388	103000	11.4153	Cl_Fes
1	AMPOP09	VD 07-0289	1	9023	452	131333	14.5554	Cl_Ser
1	AMPOP09	VD 07-0289	2	9023	428	150667	16.6981	Cl_Ser
1	AMPOP09	VD 07-0289	3	9023	500	172667	19.1363	Cl_Ser
1	AMPOP09	HZD 06-1249	1	9023	288	89500	9.9191	Cl_Fes
1	AMPOP09	HZD 06-1249	2	9023	136	13000	1.44076	Cl_Fes
1	AMPOP09	HZD 06-1249	3	9023	208	52000	5.76305	Cl_Fes
1	AMPOP09	INNOVATOR	1	9023	375	94000	10.4178	Cl_Ser
1	AMPOP09	INNOVATOR	2	9023	446	152000	16.8458	Cl_Ser
1	AMPOP09	INNOVATOR	3	9023	312	100667	11.1567	Cl_Ser
1	AMPOP09	FESTIEN	1	9023	100	26666.7	2.95541	Cl_Fes
1	AMPOP09	FESTIEN	2	9023	108	25250	2.7984	Cl_Fes
1	AMPOP09	FESTIEN	3	9023	98	24750	2.74299	Cl_Fes
1	AMPOP09	SERESTA	1	9023	563	171000	18.9516	Cl_Ser
1	AMPOP09	SERESTA	2	9023	454	174000	19.2841	Cl_Ser
1	AMPOP09	SERESTA	3	9023	442	128000	14.186	Cl_Ser
1	AMPOP09	DESIREE	1	9023	1161	266000	29.4802	Cl_Des
1	AMPOP09	DESIREE	2	9023	1266	383000	42.4471	Cl_Des
1	AMPOP09	DESIREE	3	9023	1208	435000	48.2101	Cl_Des
1	AMPOP10	AVARNA	1	8802	219	49666.7	5.64266	Cl_Fes
1	AMPOP10	AVARNA	2	8802	380	70333.3	7.99061	Cl_Fes
1	AMPOP10	AVARNA	3	8802	517	104333	11.8534	Cl_Fes
1	AMPOP10	AVITO	1	8802	205	37777.8	4.29195	Cl_Fes
1	AMPOP10	AVITO	2	8802	290	62000	7.04385	Cl_Fes
1	AMPOP10	AVITO	3	8802	396	81333.3	9.24032	Cl_Fes
1	AMPOP10	ALTUS	1	8802	124	82000	9.31606	Cl_Fes
1	AMPOP10	ALTUS	2	8802	295	162000	18.4049	Cl_Fes
1	AMPOP10	ALTUS	3	8802	434	259000	29.4251	Cl_Fes
1	AMPOP10	AXION	1	8802	598	105000	11.9291	Cl_Ser
1	AMPOP10	AXION	2	8802	499	116000	13.1788	Cl_Ser
1	AMPOP10	AXION	3	8802	560	108667	12.3457	Cl_Ser
1	AMPOP10	SUPPORTER	1	8802	164	34444.4	3.91325	Cl_Fes
1	AMPOP10	SUPPORTER	2	8802	138	28000	3.1811	Cl_Fes
1	AMPOP10	SUPPORTER	3	8802	156	32666.7	3.71128	Cl_Fes
1	AMPOP10	ARDECHE	1	8802	522	86000	9.77051	Cl_Ser
1	AMPOP10	ARDECHE	2	8802	423	76000	8.6344	Cl_Ser
1	AMPOP10	ARDECHE	3	8802	419	114000	12.9516	Cl_Ser
1	AMPOP10	ARSENAL	1	8802	650	143333	16.2842	Cl_Ser
1	AMPOP10	ARSENAL	2	8802	545	184000	20.9043	Cl_Ser
1	AMPOP10	ARSENAL	3	8802	590	137000	15.5646	Cl_Ser
1	AMPOP10	BASIN RUSSET	1	8802	256	56000	6.36219	Cl_Fes
1	AMPOP10	BASIN RUSSET	2	8802	182	39500	4.48762	Cl_Fes
1	AMPOP10	BASIN RUSSET	3	8802	272	62666.7	7.11959	Cl_Fes
1	AMPOP10	LIBERO	1	8802	354	96000	10.9066	Cl_Fes
1	AMPOP10	LIBERO	2	8802	311	82666.7	9.3918	Cl_Fes
1	AMPOP10	LIBERO	3	8802	353	109000	12.3835	Cl_Fes
1	AMPOP10	VD 07-0289	1	8802	786	207000	23.5174	Cl_Ser
1	AMPOP10	VD 07-0289	2	8802	452	115000	13.0652	Cl_Ser
1	AMPOP10	VD 07-0289	3	8802	594	130000	14.7694	Cl_Ser
1	AMPOP10	HZD 06-1249	1	8802	215	46666.7	5.30183	Cl_Fes
1	AMPOP10	HZD 06-1249	2	8802	263	55000	6.24858	Cl_Fes
1	AMPOP10	HZD 06-1249	3	8802	273	56333.3	6.40006	Cl_Fes
1	AMPOP10	INNOVATOR	1	8802	466	123333	14.012	Cl_Ser
1	AMPOP10	INNOVATOR	2	8802	547	119000	13.5197	Cl_Ser
1	AMPOP10	INNOVATOR	3	8802	492	129000	14.6558	Cl_Ser
1	AMPOP10	FESTIEN	1	8802	228	56000	6.36219	Cl_Fes
1	AMPOP10	FESTIEN	2	8802	176	48333.3	5.49118	Cl_Fes
1	AMPOP10	FESTIEN	3	8802	190	45666.7	5.18821	Cl_Fes
1	AMPOP10	SERESTA	1	8802	566	153000	17.3824	Cl_Ser
1	AMPOP10	SERESTA	2	8802	730	215000	24.4263	Cl_Ser
1	AMPOP10	SERESTA	3	8802	853	236000	26.8121	Cl_Ser
1	AMPOP10	DESIREE	1	8802	1550	292000	33.1743	Cl_Des
1	AMPOP10	DESIREE	2	8802	2400	492000	55.8964	Cl_Des
1	AMPOP10	DESIREE	3	8802	1500	338000	38.4004	Cl_Des
1	AMPOP13	AVARNA	1	8986	139	37000	4.11752	Cl_Fes
1	AMPOP13	AVARNA	2	8986	162	23500	2.61518	Cl_Fes
1	AMPOP13	AVARNA	3	8986	129	25250	2.80993	Cl_Fes
1	AMPOP13	AVITO	1	8986	66	16625	1.8501	Cl_Fes
1	AMPOP13	AVITO	2	8986	85	19875	2.21177	Cl_Fes
1	AMPOP13	AVITO	3	8986	54	9083.33	1.01083	Cl_Fes
1	AMPOP13	ALTUS	1	8986	160	40750	4.53483	Cl_Fes
1	AMPOP13	ALTUS	2	8986	178	47500	5.286	Cl_Fes
1	AMPOP13	ALTUS	3	8986	107	24000	2.67082	Cl_Fes
1	AMPOP13	AXION	1	8986	420	86333.3	9.60754	Cl_Ser
1	AMPOP13	AXION	2	8986	342	70000	7.7899	Cl_Ser
1	AMPOP13	AXION	3	8986	395	75500	8.40196	Cl_Ser
1	AMPOP13	SUPPORTER	1	8986	57	14833.3	1.65072	Cl_Fes
1	AMPOP13	SUPPORTER	2	8986	72	17000	1.89183	Cl_Fes
1	AMPOP13	SUPPORTER	3	8986	51	10388.9	1.15612	Cl_Fes
1	AMPOP13	ARDECHE	1	8986	693	166667	18.5474	Cl_Ser
1	AMPOP13	ARDECHE	2	8986	577	106000	11.7961	Cl_Ser
1	AMPOP13	ARDECHE	3	8986	622	132000	14.6895	Cl_Ser
1	AMPOP13	ARSENAL	1	8986	439	82666.7	9.1995	Cl_Ser
1	AMPOP13	ARSENAL	2	8986	428	86000	9.57044	Cl_Ser
1	AMPOP13	ARSENAL	3	8986	449	82000	9.12531	Cl_Ser
1	AMPOP13	BASIN RUSSET	1	8986	32	5700	0.63432	Cl_Fes
1	AMPOP13	BASIN RUSSET	2	8986	40	7750	0.862453	Cl_Fes
1	AMPOP13	BASIN RUSSET	3	8986	29	4500	0.500779	Cl_Fes
1	AMPOP13	LIBERO	1	8986	57	11100	1.23525	Cl_Fes
1	AMPOP13	LIBERO	2	8986	70	15600	1.73603	Cl_Fes
1	AMPOP13	LIBERO	3	8986	90	19800	2.20343	Cl_Fes
1	AMPOP13	VD 07-0289	1	8986	229	63666.7	7.0851	Cl_Ser
1	AMPOP13	VD 07-0289	2	8986	297	59666.7	6.63996	Cl_Ser
1	AMPOP13	VD 07-0289	3	8986	260	58666.7	6.52867	Cl_Ser
1	AMPOP13	HZD 06-1249	1	8986	155	29000	3.22724	Cl_Fes
1	AMPOP13	HZD 06-1249	2	8986	180	36250	4.03405	Cl_Fes
1	AMPOP13	HZD 06-1249	3	8986	228	39666.7	4.41427	Cl_Fes
1	AMPOP13	INNOVATOR	1	8986	117	28000	3.11596	Cl_Ser
1	AMPOP13	INNOVATOR	2	8986	60	16500	1.83619	Cl_Ser
1	AMPOP13	INNOVATOR	3	8986	106	27000	3.00467	Cl_Ser
1	AMPOP13	FESTIEN	1	8986	62	11600	1.2909	Cl_Fes
1	AMPOP13	FESTIEN	2	8986	61	12000	1.33541	Cl_Fes
1	AMPOP13	FESTIEN	3	8986	55	8800	0.979301	Cl_Fes
1	AMPOP13	SERESTA	1	8986	396	95000	10.572	Cl_Ser
1	AMPOP13	SERESTA	2	8986	248	54500	6.06499	Cl_Ser
1	AMPOP13	SERESTA	3	8986	269	60500	6.7327	Cl_Ser
1	AMPOP13	DESIREE	1	8986	1600	156667	17.4345	Cl_Des
1	AMPOP13	DESIREE	2	8986	1500	182000	20.2537	Cl_Des
1	AMPOP13	DESIREE	3	8986	1550	205333	22.8504	Cl_Des
1	AMPOP15	AVARNA	1	8964	352	69333.3	7.73464	Cl_Fes
1	AMPOP15	AVARNA	2	8964	308	66500	7.41856	Cl_Fes
1	AMPOP15	AVARNA	3	8964	313	69666.7	7.77183	Cl_Fes
1	AMPOP15	AVITO	1	8964	555	108667	12.1226	Cl_Fes
1	AMPOP15	AVITO	2	8964	519	88666.7	9.89142	Cl_Fes
1	AMPOP15	AVITO	3	8964	675	127333	14.205	Cl_Fes
1	AMPOP15	ALTUS	1	8964	636	129333	14.4281	Cl_Fes
1	AMPOP15	ALTUS	2	8964	637	169000	18.8532	Cl_Fes
1	AMPOP15	ALTUS	3	8964	675	125333	13.9819	Cl_Fes
1	AMPOP15	AXION	1	8964	1000	52333.3	5.83817	Cl_Ser
1	AMPOP15	AXION	2	8964	900	169600	18.9201	Cl_Ser
1	AMPOP15	AXION	3	8964	554	108667	12.1226	Cl_Ser
1	AMPOP15	SUPPORTER	1	8964	322	70000	7.80901	Cl_Fes
1	AMPOP15	SUPPORTER	2	8964	294	51666.7	5.7638	Cl_Fes
1	AMPOP15	SUPPORTER	3	8964	350	69666.7	7.77183	Cl_Fes
1	AMPOP15	ARDECHE	1	8964	900	142000	15.8411	Cl_Ser
1	AMPOP15	ARDECHE	2	8964	950	192000	21.419	Cl_Ser
1	AMPOP15	ARDECHE	3	8964	900	130000	14.5025	Cl_Ser
1	AMPOP15	ARSENAL	1	8964	619	138667	15.4693	Cl_Ser
1	AMPOP15	ARSENAL	2	8964	850	270667	30.1949	Cl_Ser
1	AMPOP15	ARSENAL	3	8964	646	0	0	Cl_Ser
1	AMPOP15	BASIN RUSSET	1	8964	290	62500	6.97233	Cl_Fes
1	AMPOP15	BASIN RUSSET	2	8964	251	36000	4.01606	Cl_Fes
1	AMPOP15	BASIN RUSSET	3	8964	352	63333.3	7.0653	Cl_Fes
1	AMPOP15	LIBERO	1	8964	569	99333.3	11.0814	Cl_Fes
1	AMPOP15	LIBERO	2	8964	422	100667	11.2301	Cl_Fes
1	AMPOP15	LIBERO	3	8964	450	108667	12.1226	Cl_Fes
1	AMPOP15	VD 07-0289	1	8964	850	175000	19.5225	Cl_Ser
1	AMPOP15	VD 07-0289	2	8964	800	158667	17.7004	Cl_Ser
1	AMPOP15	VD 07-0289	3	8964	900	156000	17.4029	Cl_Ser
1	AMPOP15	HZD 06-1249	1	8964	607	116667	13.015	Cl_Fes
1	AMPOP15	HZD 06-1249	2	8964	594	129000	14.3909	Cl_Fes
1	AMPOP15	HZD 06-1249	3	8964	641	118000	13.1638	Cl_Fes
1	AMPOP15	INNOVATOR	1	8964	656	162000	18.0723	Cl_Ser
1	AMPOP15	INNOVATOR	2	8964	672	169000	18.8532	Cl_Ser
1	AMPOP15	INNOVATOR	3	8964	552	109333	12.1969	Cl_Ser
1	AMPOP15	FESTIEN	1	8964	426	94666.7	10.5608	Cl_Fes
1	AMPOP15	FESTIEN	2	8964	337	73000	8.14369	Cl_Fes
1	AMPOP15	FESTIEN	3	8964	310	73333.3	8.18087	Cl_Fes
1	AMPOP15	SERESTA	1	8964	579	114000	12.7175	Cl_Ser
1	AMPOP15	SERESTA	2	8964	443	97000	10.8211	Cl_Ser
1	AMPOP15	SERESTA	3	8964	511	104000	11.602	Cl_Ser
1	AMPOP15	DESIREE	1	8964	1700	261000	29.1165	Cl_Des
1	AMPOP15	DESIREE	2	8964	1400	201000	22.423	Cl_Des
1	AMPOP15	DESIREE	3	8964	1500	294000	32.7979	Cl_Des
1	AMPOP16	AVARNA	1	9148	287	27555.6	3.01219	Cl_Fes
1	AMPOP16	AVARNA	2	9148	308	46222.2	5.05271	Cl_Fes
1	AMPOP16	AVARNA	3	9148	404	61333.3	6.70456	Cl_Fes
1	AMPOP16	AVITO	1	9148	241	50000	5.46568	Cl_Fes
1	AMPOP16	AVITO	2	9148	145	25333.3	2.76928	Cl_Fes
1	AMPOP16	AVITO	3	9148	125	19000	2.07696	Cl_Fes
1	AMPOP16	ALTUS	1	9148	501	109000	11.9152	Cl_Fes
1	AMPOP16	ALTUS	2	9148	527	154000	16.8343	Cl_Fes
1	AMPOP16	ALTUS	3	9148	607	160000	17.4902	Cl_Fes
1	AMPOP16	AXION	1	9148	950	180000	19.6764	Cl_Ser
1	AMPOP16	AXION	2	9148	563	112667	12.316	Cl_Ser
1	AMPOP16	AXION	3	9148	750	143000	15.6318	Cl_Ser
1	AMPOP16	SUPPORTER	1	9148	222	34666.7	3.78954	Cl_Fes
1	AMPOP16	SUPPORTER	2	9148	147	26666.7	2.91503	Cl_Fes
1	AMPOP16	SUPPORTER	3	9148	188	29555.6	3.23082	Cl_Fes
1	AMPOP16	ARDECHE	1	9148	702	134667	14.7209	Cl_Ser
1	AMPOP16	ARDECHE	2	9148	586	112000	12.2431	Cl_Ser
1	AMPOP16	ARDECHE	3	9148	449	108000	11.8059	Cl_Ser
1	AMPOP16	ARSENAL	1	9148	646	112667	12.316	Cl_Ser
1	AMPOP16	ARSENAL	2	9148	583	99333.3	10.8585	Cl_Ser
1	AMPOP16	ARSENAL	3	9148	681	138000	15.0853	Cl_Ser
1	AMPOP16	BASIN RUSSET	1	9148	142	24750	2.70551	Cl_Fes
1	AMPOP16	BASIN RUSSET	2	9148	220	33833.3	3.69844	Cl_Fes
1	AMPOP16	BASIN RUSSET	3	9148	140	20500	2.24093	Cl_Fes
1	AMPOP16	LIBERO	1	9148	229	52000	5.6843	Cl_Fes
1	AMPOP16	LIBERO	2	9148	217	42000	4.59117	Cl_Fes
1	AMPOP16	LIBERO	3	9148	244	39000	4.26323	Cl_Fes
1	AMPOP16	VD 07-0289	1	9148	637	142667	15.5954	Cl_Ser
1	AMPOP16	VD 07-0289	2	9148	589	99000	10.822	Cl_Ser
1	AMPOP16	VD 07-0289	3	9148	893	132000	14.4294	Cl_Ser
1	AMPOP16	HZD 06-1249	1	9148	298	52333.3	5.72074	Cl_Fes
1	AMPOP16	HZD 06-1249	2	9148	204	26222.2	2.86644	Cl_Fes
1	AMPOP16	HZD 06-1249	3	9148	357	52000	5.6843	Cl_Fes
1	AMPOP16	INNOVATOR	1	9148	357	78666.7	8.59933	Cl_Ser
1	AMPOP16	INNOVATOR	2	9148	222	41666.7	4.55473	Cl_Ser
1	AMPOP16	INNOVATOR	3	9148	454	123333	13.482	Cl_Ser
1	AMPOP16	FESTIEN	1	9148	282	53000	5.79362	Cl_Fes
1	AMPOP16	FESTIEN	2	9148	242	52500	5.73896	Cl_Fes
1	AMPOP16	FESTIEN	3	9148	239	58000	6.34018	Cl_Fes
1	AMPOP16	SERESTA	1	9148	502	114000	12.4617	Cl_Ser
1	AMPOP16	SERESTA	2	9148	618	116667	12.7532	Cl_Ser
1	AMPOP16	SERESTA	3	9148	668	281000	30.7171	Cl_Ser
1	AMPOP16	DESIREE	1	9148	1500	247333	27.0369	Cl_Des
1	AMPOP16	DESIREE	2	9148	1670	190000	20.7696	Cl_Des
1	AMPOP16	DESIREE	3	9148	1750	292000	31.9195	Cl_Des
2	AMPOP02	ACTARO	1	9981	469	88900	8.90692	Cl_Ser
2	AMPOP02	ACTARO	2	9981	593	152800	15.3091	Cl_Ser
2	AMPOP02	ACTARO	3	9981	887	167700	16.8019	Cl_Ser
2	AMPOP02	AVEKA	1	9981	1000	453600	45.4463	Cl_Ser
2	AMPOP02	AVEKA	2	9981	1400	531600	53.2612	Cl_Ser
2	AMPOP02	AVEKA	3	9981	850	288600	28.9149	Cl_Ser
2	AMPOP02	AVENTRA	1	9981	1700	498000	49.8948	Cl_Des
2	AMPOP02	AVENTRA	2	9981	850	362400	36.309	Cl_Des
2	AMPOP02	AVENTRA	3	9981	1900	564400	56.5474	Cl_Des
2	AMPOP02	BMC	1	9981	255	78000	7.81485	Cl_Fes
2	AMPOP02	BMC	2	9981	222	65700	6.58251	Cl_Fes
2	AMPOP02	BMC	3	9981	187	67470	6.75984	Cl_Fes
2	AMPOP02	MERENCO	1	9981	166	42250	4.23304	Cl_Fes
2	AMPOP02	MERENCO	2	9981	196	56250	5.63571	Cl_Fes
2	AMPOP02	MERENCO	3	9981	191	61200	6.13165	Cl_Fes
2	AMPOP02	NOVANO	1	9981	920	276750	27.7277	Cl_Ser
2	AMPOP02	NOVANO	2	9981	700	178750	17.909	Cl_Ser
2	AMPOP02	NOVANO	3	9981	700	183700	18.405	Cl_Ser
2	AMPOP02	AVATAR	1	9981	1100	333600	33.4235	Cl_Ser
2	AMPOP02	AVATAR	2	9981	1100	345600	34.6258	Cl_Ser
2	AMPOP02	AVATAR	3	9981	1100	340800	34.1449	Cl_Ser
2	AMPOP02	SAPRODI	1	9981	298	113400	11.3616	Cl_Fes
2	AMPOP02	SAPRODI	2	9981				Cl_Fes
2	AMPOP02	SAPRODI	3	9981	241	66200	6.6326	Cl_Fes
2	AMPOP02	SARION	1	9981	220	60600	6.07154	Cl_Fes
2	AMPOP02	SARION	2	9981	282	81000	8.11542	Cl_Fes
2	AMPOP02	SARION	3	9981	161	55900	5.60064	Cl_Fes
2	AMPOP02	SERENO	1	9981	120	38800	3.88739	Cl_Fes
2	AMPOP02	SERENO	2	9981	103	30960	3.10189	Cl_Fes
2	AMPOP02	SERENO	3	9981	87	26320	2.63701	Cl_Fes
2	AMPOP02	SIMPHONY	1	9981	850	294600	29.5161	Cl_Ser
2	AMPOP02	SIMPHONY	2	9981	1450	369600	37.0304	Cl_Ser
2	AMPOP02	SIMPHONY	3	9981	1020	341600	34.225	Cl_Ser
2	AMPOP02	STRATOS	1	9981	600	181600	18.1946	Cl_Ser
2	AMPOP02	STRATOS	2	9981	650	259650	26.0144	Cl_Ser
2	AMPOP02	STRATOS	3	9981	520	158200	15.8501	Cl_Ser
2	AMPOP02	VERMONT	1	9981	850	363000	36.3691	Cl_Ser
2	AMPOP02	VERMONT	2	9981	870	294700	29.5261	Cl_Ser
2	AMPOP02	VERMONT	3	9981	700	259200	25.9693	Cl_Ser
2	AMPOP02	SERESTA	1	9981	930	416800	41.7593	Cl_Ser
2	AMPOP02	SERESTA	2	9981	1200	374000	37.4712	Cl_Ser
2	AMPOP02	SERESTA	3	9981	900	245600	24.6068	Cl_Ser
2	AMPOP02	FESTIEN	1	9981	261	88800	8.8969	Cl_Fes
2	AMPOP02	FESTIEN	2	9981	464	128700	12.8945	Cl_Fes
2	AMPOP02	FESTIEN	3	9981	406	145800	14.6078	Cl_Fes
2	AMPOP02	DESIREE	1	9981	2400	660000	66.1256	Cl_Des
2	AMPOP02	DESIREE	2	9981	2400	503000	50.3958	Cl_Des
2	AMPOP02	DESIREE	3	9981	3100	685000	68.6304	Cl_Des
2	AMPOP03	ACTARO	1	9537	1050	366100	38.3873	Cl_Ser
2	AMPOP03	ACTARO	2	9537	750	281400	29.5061	Cl_Ser
2	AMPOP03	ACTARO	3	9537	650	251000	26.3185	Cl_Ser
2	AMPOP03	AVEKA	1	9537	860	308000	32.2953	Cl_Ser
2	AMPOP03	AVEKA	2	9537	1000	249600	26.1718	Cl_Ser
2	AMPOP03	AVEKA	3	9537	700	343800	36.0491	Cl_Ser
2	AMPOP03	AVENTRA	1	9537	1200	471000	49.3866	Cl_Des
2	AMPOP03	AVENTRA	2	9537	1200	489000	51.274	Cl_Des
2	AMPOP03	AVENTRA	3	9537	830	424200	44.4794	Cl_Des
2	AMPOP03	BMC	1	9537	346	115500	12.1107	Cl_Fes
2	AMPOP03	BMC	2	9537	250	58500	6.134	Cl_Fes
2	AMPOP03	BMC	3	9537	293	107800	11.3033	Cl_Fes
2	AMPOP03	MERENCO	1	9537	341	102750	10.7738	Cl_Fes
2	AMPOP03	MERENCO	2	9537	118	33740	3.5378	Cl_Fes
2	AMPOP03	MERENCO	3	9537	322	103750	10.8787	Cl_Fes
2	AMPOP03	NOVANO	1	9537	880	266700	27.9648	Cl_Ser
2	AMPOP03	NOVANO	2	9537	560	187200	19.6288	Cl_Ser
2	AMPOP03	NOVANO	3	9537	650	200000	20.971	Cl_Ser
2	AMPOP03	AVATAR	1	9537	1000	296800	31.1209	Cl_Ser
2	AMPOP03	AVATAR	2	9537	1200	382500	40.107	Cl_Ser
2	AMPOP03	AVATAR	3	9537	880	261800	27.451	Cl_Ser
2	AMPOP03	SAPRODI	1	9537	339	86000	9.01751	Cl_Fes
2	AMPOP03	SAPRODI	2	9537	235	72600	7.61246	Cl_Fes
2	AMPOP03	SAPRODI	3	9537	362	101750	10.669	Cl_Fes
2	AMPOP03	SARION	1	9537	225	48000	5.03303	Cl_Fes
2	AMPOP03	SARION	2	9537	333	75250	7.89032	Cl_Fes
2	AMPOP03	SARION	3	9537	189	56500	5.92429	Cl_Fes
2	AMPOP03	SERENO	1	9537	100	24640	2.58362	Cl_Fes
2	AMPOP03	SERENO	2	9537	108	25830	2.7084	Cl_Fes
2	AMPOP03	SERENO	3	9537	178	55600	5.82993	Cl_Fes
2	AMPOP03	SIMPHONY	1	9537	600	172400	18.077	Cl_Ser
2	AMPOP03	SIMPHONY	2	9537	650	228000	23.9069	Cl_Ser
2	AMPOP03	SIMPHONY	3	9537	530	214400	22.4809	Cl_Ser
2	AMPOP03	STRATOS	1	9537	750	365400	38.3139	Cl_Ser
2	AMPOP03	STRATOS	2	9537	600	197600	20.7193	Cl_Ser
2	AMPOP03	STRATOS	3	9537	820	336700	35.3046	Cl_Ser
2	AMPOP03	VERMONT	1	9537	530	195600	20.5096	Cl_Ser
2	AMPOP03	VERMONT	2	9537	750	225000	23.5923	Cl_Ser
2	AMPOP03	VERMONT	3	9537	680	205500	21.5477	Cl_Ser
2	AMPOP03	SERESTA	1	9537	600	195600	20.5096	Cl_Ser
2	AMPOP03	SERESTA	2	9537	1030	353600	37.0766	Cl_Ser
2	AMPOP03	SERESTA	3	9537	830	298200	31.2677	Cl_Ser
2	AMPOP03	FESTIEN	1	9537	98	23310	2.44416	Cl_Fes
2	AMPOP03	FESTIEN	2	9537	850	253400	26.5702	Cl_Fes
2	AMPOP03	FESTIEN	3	9537	520	187200	19.6288	Cl_Fes
2	AMPOP03	DESIREE	1	9537	3100	772200	80.9689	Cl_Des
2	AMPOP03	DESIREE	2	9537	2120	600000	62.9129	Cl_Des
2	AMPOP03	DESIREE	3	9537	1880	368550	38.6442	Cl_Des
2	AMPOP06	ACTARO	1	10556	680	242500	22.9727	Cl_Ser
2	AMPOP06	ACTARO	2	10556	1000	278400	26.3736	Cl_Ser
2	AMPOP06	ACTARO	3	10556	1300	173800	16.4646	Cl_Ser
2	AMPOP06	AVEKA	1	10556	1450	434400	41.152	Cl_Ser
2	AMPOP06	AVEKA	2	10556	1700	485800	46.0212	Cl_Ser
2	AMPOP06	AVEKA	3	10556	1700	492800	46.6844	Cl_Ser
2	AMPOP06	AVENTRA	1	10556	1680	501200	47.4801	Cl_Des
2	AMPOP06	AVENTRA	2	10556	1470	483600	45.8128	Cl_Des
2	AMPOP06	AVENTRA	3	10556	1750	603400	57.1618	Cl_Des
2	AMPOP06	BMC	1	10556	427	109200	10.3448	Cl_Fes
2	AMPOP06	BMC	2	10556	448	93900	8.89541	Cl_Fes
2	AMPOP06	BMC	3	10556	375	88600	8.39333	Cl_Fes
2	AMPOP06	MERENCO	1	10556	481	147600	13.9826	Cl_Fes
2	AMPOP06	MERENCO	2	10556	435	98700	9.35013	Cl_Fes
2	AMPOP06	MERENCO	3	10556	424	113700	10.7711	Cl_Fes
2	AMPOP06	NOVANO	1	10556	1330	258500	24.4884	Cl_Ser
2	AMPOP06	NOVANO	2	10556	570	161600	15.3088	Cl_Ser
2	AMPOP06	NOVANO	3	10556	1000	182800	17.3172	Cl_Ser
2	AMPOP06	AVATAR	1	10556	1130	397600	37.6658	Cl_Ser
2	AMPOP06	AVATAR	2	10556	1500	513600	48.6548	Cl_Ser
2	AMPOP06	AVATAR	3	10556	1300	395000	37.4195	Cl_Ser
2	AMPOP06	SAPRODI	1	10556	530	129200	12.2395	Cl_Fes
2	AMPOP06	SAPRODI	2	10556	900	208200	19.7234	Cl_Fes
2	AMPOP06	SAPRODI	3	10556	600	156000	14.7783	Cl_Fes
2	AMPOP06	SARION	1	10556	262	54450	5.1582	Cl_Fes
2	AMPOP06	SARION	2	10556	405	84250	7.98124	Cl_Fes
2	AMPOP06	SARION	3	10556	318	82800	7.84388	Cl_Fes
2	AMPOP06	SERENO	1	10556	120	26080	2.47063	Cl_Fes
2	AMPOP06	SERENO	2	10556	242	55950	5.3003	Cl_Fes
2	AMPOP06	SERENO	3	10556	156	33500	3.17355	Cl_Fes
2	AMPOP06	SIMPHONY	1	10556	1480	531600	50.36	Cl_Ser
2	AMPOP06	SIMPHONY	2	10556	371			Cl_Ser
2	AMPOP06	SIMPHONY	3	10556	1470	415200	39.3331	Cl_Ser
2	AMPOP06	STRATOS	1	10556	950	269500	25.5305	Cl_Ser
2	AMPOP06	STRATOS	2	10556	1380	345400	32.7207	Cl_Ser
2	AMPOP06	STRATOS	3	10556	1080	298400	28.2683	Cl_Ser
2	AMPOP06	VERMONT	1	10556	1100	306400	29.0261	Cl_Ser
2	AMPOP06	VERMONT	2	10556	860	365400	34.6154	Cl_Ser
2	AMPOP06	VERMONT	3	10556	1600	446400	42.2887	Cl_Ser
2	AMPOP06	DESIREE	1	10556	1750	480200	45.4907	Cl_Des
2	AMPOP06	DESIREE	2	10556	1850	487500	46.1823	Cl_Des
2	AMPOP06	DESIREE	3	10556	4000	858000	81.2808	Cl_Des
2	AMPOP09	ACTARO	1	10400	630	246500	23.7019	Cl_Ser
2	AMPOP09	ACTARO	2	10400	840	189000	18.1731	Cl_Ser
2	AMPOP09	ACTARO	3	10400	690	268200	25.7885	Cl_Ser
2	AMPOP09	AVEKA	1	10400	690	148200	14.25	Cl_Ser
2	AMPOP09	AVEKA	2	10400	480	180800	17.3846	Cl_Ser
2	AMPOP09	AVEKA	3	10400	600	118000	11.3462	Cl_Ser
2	AMPOP09	AVENTRA	1	10400	850	375200	36.0769	Cl_Des
2	AMPOP09	AVENTRA	2	10400	900	448000	43.0769	Cl_Des
2	AMPOP09	AVENTRA	3	10400	1300	420200	40.4038	Cl_Des
2	AMPOP09	BMC	1	10400	191	48620	4.675	Cl_Fes
2	AMPOP09	BMC	2	10400	219	57450	5.52404	Cl_Fes
2	AMPOP09	BMC	3	10400	238	84640	8.13846	Cl_Fes
2	AMPOP09	MERENCO	1	10400	132	36240	3.48462	Cl_Fes
2	AMPOP09	MERENCO	2	10400	168	51500	4.95192	Cl_Fes
2	AMPOP09	MERENCO	3	10400	178	52900	5.08654	Cl_Fes
2	AMPOP09	NOVANO	1	10400	680	214500	20.625	Cl_Ser
2	AMPOP09	NOVANO	2	10400	830	265300	25.5096	Cl_Ser
2	AMPOP09	NOVANO	3	10400	600	233550	22.4567	Cl_Ser
2	AMPOP09	AVATAR	1	10400	560	252800	24.3077	Cl_Ser
2	AMPOP09	AVATAR	2	10400	750	347900	33.4519	Cl_Ser
2	AMPOP09	AVATAR	3	10400	750	338100	32.5096	Cl_Ser
2	AMPOP09	SAPRODI	1	10400	336	103750	9.97596	Cl_Fes
2	AMPOP09	SAPRODI	2	10400	343	109750	10.5529	Cl_Fes
2	AMPOP09	SAPRODI	3	10400	422	130200	12.5192	Cl_Fes
2	AMPOP09	SARION	1	10400	195	46150	4.4375	Cl_Fes
2	AMPOP09	SARION	2	10400	147	40400	3.88462	Cl_Fes
2	AMPOP09	SARION	3	10400	189	46200	4.44231	Cl_Fes
2	AMPOP09	SERENO	1	10400	51	13230	1.27212	Cl_Fes
2	AMPOP09	SERENO	2	10400	79	20050	1.92788	Cl_Fes
2	AMPOP09	SERENO	3	10400	49	9750	0.9375	Cl_Fes
2	AMPOP09	SIMPHONY	1	10400	750	264000	25.3846	Cl_Ser
2	AMPOP09	SIMPHONY	2	10400	640	238000	22.8846	Cl_Ser
2	AMPOP09	SIMPHONY	3	10400	900	176400	16.9615	Cl_Ser
2	AMPOP09	STRATOS	1	10400	850	303100	29.1442	Cl_Ser
2	AMPOP09	STRATOS	2	10400	750	260400	25.0385	Cl_Ser
2	AMPOP09	STRATOS	3	10400	650	200500	19.2788	Cl_Ser
2	AMPOP09	VERMONT	1	10400	450	135300	13.0096	Cl_Ser
2	AMPOP09	VERMONT	2	10400	550	190400	18.3077	Cl_Ser
2	AMPOP09	VERMONT	3	10400	450	145500	13.9904	Cl_Ser
2	AMPOP09	SERESTA	1	10400	1100	367000	35.2885	Cl_Ser
2	AMPOP09	SERESTA	2	10400	750	249000	23.9423	Cl_Ser
2	AMPOP09	SERESTA	3	10400	1000	265600	25.5385	Cl_Ser
2	AMPOP09	FESTIEN	1	10400	397	107700	10.3558	Cl_Fes
2	AMPOP09	FESTIEN	2	10400	283	77000	7.40385	Cl_Fes
2	AMPOP09	FESTIEN	3	10400	229	54150	5.20673	Cl_Fes
2	AMPOP09	DESIREE	1	10400	1600	532000	51.1538	Cl_Des
2	AMPOP09	DESIREE	2	10400	2400	532000	51.1538	Cl_Des
2	AMPOP09	DESIREE	3	10400	2300	662400	63.6923	Cl_Des
2	AMPOP10	ACTARO	1	10818	549	175600	16.2322	Cl_Ser
2	AMPOP10	ACTARO	2	10818	1000	253400	23.4239	Cl_Ser
2	AMPOP10	ACTARO	3	10818	1000	346500	32.03	Cl_Ser
2	AMPOP10	AVEKA	1	10818	1000	408000	37.7149	Cl_Ser
2	AMPOP10	AVEKA	2	10818	850	345800	31.9652	Cl_Ser
2	AMPOP10	AVEKA	3	10818	750	226800	20.9651	Cl_Ser
2	AMPOP10	AVENTRA	1	10818	1300	466400	43.1133	Cl_Des
2	AMPOP10	AVENTRA	2	10818	1100	377100	34.8586	Cl_Des
2	AMPOP10	AVENTRA	3	10818	1000	466400	43.1133	Cl_Des
2	AMPOP10	BMC	1	10818	179	44880	4.14864	Cl_Fes
2	AMPOP10	BMC	2	10818	348	89250	8.25014	Cl_Fes
2	AMPOP10	BMC	3	10818	406	121800	11.259	Cl_Fes
2	AMPOP10	MERENCO	1	10818	218	56700	5.24126	Cl_Fes
2	AMPOP10	MERENCO	2	10818	109	32340	2.98946	Cl_Fes
2	AMPOP10	MERENCO	3	10818	197	45375	4.1944	Cl_Fes
2	AMPOP10	NOVANO	1	10818	535	140000	12.9414	Cl_Ser
2	AMPOP10	NOVANO	2	10818	1050	251200	23.2206	Cl_Ser
2	AMPOP10	NOVANO	3	10818	900	298200	27.5652	Cl_Ser
2	AMPOP10	AVATAR	1	10818	750	260400	24.071	Cl_Ser
2	AMPOP10	AVATAR	2	10818	900	259700	24.0063	Cl_Ser
2	AMPOP10	AVATAR	3	10818	570	177600	16.4171	Cl_Ser
2	AMPOP10	SAPRODI	1	10818	408	119700	11.0649	Cl_Fes
2	AMPOP10	SAPRODI	2	10818	337	89000	8.22703	Cl_Fes
2	AMPOP10	SAPRODI	3	10818	151	36600	3.38325	Cl_Fes
2	AMPOP10	SARION	1	10818	211	43425	4.01414	Cl_Fes
2	AMPOP10	SARION	2	10818	411	98700	9.12368	Cl_Fes
2	AMPOP10	SARION	3	10818	151	41200	3.80847	Cl_Fes
2	AMPOP10	SERENO	1	10818	75	21450	1.98281	Cl_Fes
2	AMPOP10	SERENO	2	10818	136	36300	3.35552	Cl_Fes
2	AMPOP10	SERENO	3	10818	121	34900	3.2261	Cl_Fes
2	AMPOP10	SIMPHONY	1	10818	1050	190400	17.6003	Cl_Ser
2	AMPOP10	SIMPHONY	2	10818	800	251400	23.239	Cl_Ser
2	AMPOP10	SIMPHONY	3	10818	850	171500	15.8532	Cl_Ser
2	AMPOP10	STRATOS	1	10818	800	177300	16.3894	Cl_Ser
2	AMPOP10	STRATOS	2	10818	650	209000	19.3197	Cl_Ser
2	AMPOP10	STRATOS	3	10818				Cl_Ser
2	AMPOP10	VERMONT	1	10818	423	122100	11.2867	Cl_Ser
2	AMPOP10	VERMONT	2	10818	546	163600	15.1229	Cl_Ser
2	AMPOP10	VERMONT	3	10818	578	192000	17.7482	Cl_Ser
2	AMPOP10	SERESTA	1	10818	800	272400	25.1803	Cl_Ser
2	AMPOP10	SERESTA	2	10818	563	171200	15.8255	Cl_Ser
2	AMPOP10	SERESTA	3	10818	658	223500	20.66	Cl_Ser
2	AMPOP10	FESTIEN	1	10818	368	114000	10.538	Cl_Fes
2	AMPOP10	FESTIEN	2	10818	363	103800	9.59512	Cl_Fes
2	AMPOP10	FESTIEN	3	10818	360	113700	10.5103	Cl_Fes
2	AMPOP10	DESIREE	1	10818	2400	635400	58.7354	Cl_Des
2	AMPOP10	DESIREE	2	10818	2300	648000	59.9002	Cl_Des
2	AMPOP10	DESIREE	3	10818	2850	609000	56.2951	Cl_Des
2	AMPOP16	ACTARO	1	10607	2000	282100	26.5956	Cl_Ser
2	AMPOP16	ACTARO	2	10607	1500	276500	26.0677	Cl_Ser
2	AMPOP16	ACTARO	3	10607	1500	315200	29.7162	Cl_Ser
2	AMPOP16	AVEKA	1	10607	2400	665600	62.751	Cl_Ser
2	AMPOP16	AVEKA	2	10607	2600	621000	58.5462	Cl_Ser
2	AMPOP16	AVEKA	3	10607	2200	455000	42.8962	Cl_Ser
2	AMPOP16	AVENTRA	1	10607	5000	1056000	99.5569	Cl_Des
2	AMPOP16	AVENTRA	2	10607				Cl_Des
2	AMPOP16	AVENTRA	3	10607	2200	509600	48.0437	Cl_Des
2	AMPOP16	BMC	1	10607	489	93900	8.85264	Cl_Fes
2	AMPOP16	BMC	2	10607	420	111750	10.5355	Cl_Fes
2	AMPOP16	BMC	3	10607	422	89250	8.41425	Cl_Fes
2	AMPOP16	MERENCO	1	10607	550	64950	6.12331	Cl_Fes
2	AMPOP16	MERENCO	2	10607	420	103000	9.71057	Cl_Fes
2	AMPOP16	MERENCO	3	10607	640	126000	11.8789	Cl_Fes
2	AMPOP16	NOVANO	1	10607	1320	238000	22.438	Cl_Ser
2	AMPOP16	NOVANO	2	10607	1200	223200	21.0427	Cl_Ser
2	AMPOP16	NOVANO	3	10607	1000	261600	24.663	Cl_Ser
2	AMPOP16	AVATAR	1	10607	1250	333900	31.4792	Cl_Ser
2	AMPOP16	AVATAR	2	10607	1000	594000	56.0008	Cl_Ser
2	AMPOP16	AVATAR	3	10607	1000			Cl_Ser
2	AMPOP16	SAPRODI	1	10607	600	108000	10.182	Cl_Fes
2	AMPOP16	SAPRODI	2	10607	950	132900	12.5295	Cl_Fes
2	AMPOP16	SAPRODI	3	10607	440	98750	9.30989	Cl_Fes
2	AMPOP16	SARION	1	10607	126	24080	2.2702	Cl_Fes
2	AMPOP16	SARION	2	10607	420	71625	6.75262	Cl_Fes
2	AMPOP16	SARION	3	10607	400	78000	7.35363	Cl_Fes
2	AMPOP16	SERENO	1	10607	400	68200	6.42972	Cl_Fes
2	AMPOP16	SERENO	2	10607	328	55520	5.23428	Cl_Fes
2	AMPOP16	SERENO	3	10607	208	38000	3.58254	Cl_Fes
2	AMPOP16	SIMPHONY	1	10607	1650	357000	33.657	Cl_Ser
2	AMPOP16	SIMPHONY	2	10607	1000	371200	34.9958	Cl_Ser
2	AMPOP16	SIMPHONY	3	10607	650	206000	19.4211	Cl_Ser
2	AMPOP16	STRATOS	1	10607	850	275100	25.9357	Cl_Ser
2	AMPOP16	STRATOS	2	10607	1100	327200	30.8476	Cl_Ser
2	AMPOP16	STRATOS	3	10607	750	304200	28.6792	Cl_Ser
2	AMPOP16	VERMONT	1	10607	700	151000	14.2359	Cl_Ser
2	AMPOP16	VERMONT	2	10607	1050	219200	20.6656	Cl_Ser
2	AMPOP16	VERMONT	3	10607	620	155600	14.6696	Cl_Ser
2	AMPOP16	SERESTA	1	10607				Cl_Ser
2	AMPOP16	SERESTA	2	10607				Cl_Ser
2	AMPOP16	SERESTA	3	10607				Cl_Ser
2	AMPOP16	FESTIEN	1	10607				Cl_Fes
2	AMPOP16	FESTIEN	2	10607				Cl_Fes
2	AMPOP16	FESTIEN	3	10607				Cl_Fes
2	AMPOP16	DESIREE	1	10607	2900	755200	71.1983	Cl_Des
2	AMPOP16	DESIREE	2	10607	4700	1058200	99.7643	Cl_Des
2	AMPOP16	DESIREE	3	10607	4500	1027200	96.8417	Cl_Des

### Sheet: 4. Primers
Supplementary table 4. A list of the oligonucleotides used in the AS-qPCR.
Name	Sequence (5’–3’)
SNP_G173T_F	AGATGCAAGCAAAATTAACTGTTC
SNP_G173T_REF_R	CATCCAAATATATTTGACCCCATGAAG
SNP_G173T_ALT_R	CATCCAAATATATTTGACCCCATGAAT
SNP_G173T_REF_LNA_R	CATCCAAATATATTTGACCCCATGAA{G}
SNP_G173T_ALT_LNA_R	CATCCAAATATATTTGACCCCATGAA{T}

### Sheet: 5. Reaction setup
Supplementary table 5. The reaction setup of the AS-qPCR.
Reagent	Volume (µL)
iQ Supermix (Bio-Rad)	10
Forward Primer (5 µM)	1
Reverse Primer (5 µM)	1
Template gDNA (2-10 ng)	x
Nuclease-free water	8-x

### Sheet: 6. PCR program
Supplementary table 6. The details of the AS-qPCR program.
Step	Temperature (°C)	Time	Cycles
Initial Denaturation	95	3 min	1
Denaturation	95	15 sec	40
Annealing/extension	55	60 sec
Melt Curve Analysis	65–95 (increment 0.5°C)	5 sec/0.5°C	1
